# ExTaSy: A swappable CRISPR platform for endogenous tagging in *Drosophila melanogaster*

**DOI:** 10.64898/2026.01.16.699669

**Authors:** Sean Hubbert, Zara Valliji, Sadeen Abu-Hananah, Sarah Phal, Marina Luchner, Emma Watts, Giulia Biasi, Korneel Hens, Sebastian Kittelmann

## Abstract

Gene tagging enables functional analysis of proteins *in vivo*. Currently existing technologies in *Drosophila* suffer from drawbacks including limited flexibility, copy number variation, and/or imprecise expression. To address this, we have developed the Exchangeable Tagging System (ExTaSy), a CRISPR/Cas9-based platform which introduces a 3XHA tag into the endogenous gene locus. Importantly, the 3XHA can be subsequently exchanged for other tags using fly crosses, making the platform highly versatile and accessible. Simultaneously, an excisable transgenic marker allows virtually scarless locus modification. Here, we report successful tagging of 55 different loci, which shows that ExTaSy can be used to tag genes across the *Drosophila* genome and demonstrate its versatility for functional studies. We also developed a software that automates guide RNA and homology arm design, aiding efficient synthesis of transgenesis constructs. This novel technology will significantly improve our ability to visualize and manipulate proteins using various applications *in vivo* while maintaining endogenous expression levels and genetic background.
