## Supplementary File S1 for "ExTaSy: A swappable CRISPR platform for endogenous tagging in *Drosophila melanogaster*"

locus	tag_location	isoforms_tagged	chr	gRNA_offset	n_injected	n_survivors	survival	fertile_G0_crosses	fertility	n_transgenics	success_rate
sd	N	D,J,O,P,U	X	4	330	90	27.27272727	50	55.55555556	2	4
sd	C	A,B,C,D,E,F,G,H,I,J,K,L,M,N,O,P,Q,R,S,T,U	X	30	298	36	12.08053691	23	63.88888889	4	17.39130435
ovo	N	A,D,F,G,H	X	0	230	30	13.04347826	9	30	1	11.11111111
ovo	N	B,E	X	0	209	34	16.26794258	23	67.64705882	1	4.347826087
sd	C	V	X	0	300	18	6	11	61.11111111	3	27.27272727
sd	N	B,E,F,G,H,I,K,M,R,S,V	X	30	274	15	5.474452555	15	100	0	0
oc	C	C,D,E,F,G	X	8	558	68	12.18637993	39	57.35294118	5	12.82051282
oc	C	H	X	20	110	25	22.72727273	15	60	2	13.33333333
usp	N	A,B	X	10	294	36	12.24489796	8	22.22222222	0	0
svp	N	A,B,E,F	3	14	215	9	4.186046512	5	55.55555556	1	20
svp	N	C	3	2	358	14	3.910614525	11	78.57142857	1	9.090909091
svp	C	E	3	1	280	14	5	11	78.57142857	1	9.090909091
fkh	C	A,B,D	3	5	410	51	12.43902439	40	78.43137255	4	10
Hr78	C	A,B,C,D,E,F	3	5	218	27	12.3853211	16	59.25925926	1	6.25
CG18265	C	A,B,C	3	0	177	29	16.38418079	22	75.86206897	1	4.545454545
sr	C	A,B,C,E	3	8	490	47	9.591836735	25	53.19148936	2	8
sr	C	D	3	4	270	46	17.03703704	27	58.69565217	1	3.703703704
Cas	C	A,C	3	2	305	23	7.540983607	18	78.26086957	1	5.555555556
bap	N	A	3	4	270	14	5.185185185	9	64.28571429	0	0
CG18265	N	A,B,C	3	2	110	9	8.181818182	8	88.88888889	0	0
sr	N	A,D	3	9	360	16	4.444444444	12	75	0	0
sr	N	B,C,E	3	6	224	14	6.25	5	35.71428571	0	0
pnr	C	A,B,C,D	3	14	220	7	3.181818182	5	71.42857143	0	0
ttk	C	C,D,F,H	3	1	294	16	5.442176871	9	56.25	0	0
ttk	C	A,B,E,G	3	6	246	9	3.658536585	7	77.77777778	0	0
dsx	C	B,C,F	3	7	246	12	4.87804878	12	100	1	8.333333333
dsx	C	A,D	3	0	310	19	6.129032258	17	89.47368421	1	5.882352941
fru	C	E,N,I,J,C,L,M	3	10	300	17	5.666666667	17	100	4	23.52941176
fru	C	O	3	8	308	13	4.220779221	7	53.84615385	0	0
fru	C	A	3	10	244	20	8.196721311	12	60	1	8.333333333
fru	C	D	3	1	278	19	6.834532374	15	78.94736842	2	13.33333333
kdm2	C	B,C,D,E	3	1	158	15	9.493670886	12	80	2	16.66666667
pnr	N	A,C	3	3	240	6	2.5	6	100	0	0
fru	N	B,E,G,N	3	10	322	4	1.242236025	4	100	0	0
fru	N	I	3	23	242	20	8.26446281	20	100	0	0
fru	N	A,C,D,F,H,L,M,O	3	4	566	24	4.240282686	21	87.5	0	0
kdm2	N	B,C,D,E	3	15	195	10	5.128205128	8	80	0	0
abd-B	C	A,B,C,D,E,H,I,J	3	1	254	20	7.874015748	16	80	1	6.25
abd-B	C	F	3	0	224	15	6.696428571	10	66.66666667	0	0
abd-B	C	G	3	2	140	15	10.71428571	11	73.33333333	1	9.090909091
CTCF	C	A	3	44	348	13	3.735632184	11	84.61538462	0	0
abd-B	N	A,C,D,E,F,G,I,J	3	7	295	22	7.457627119	14	63.63636364	0	0
abd-B	N	B,H	3	5	410	18	4.390243902	15	83.33333333	0	0
Mef2	C	A,B,C,D,F,G,I,J,K,L	2	0	300	31	10.33333333	26	83.87096774	1	3.846153846
sug	C	A,B	2	0	220	81	36.81818182	26	32.09876543	4	15.38461538
dpn	N	A	2	2	222	23	10.36036036	13	56.52173913	1	7.692307692
Rx	C	B	2	4	288	35	12.15277778	24	68.57142857	3	12.5
Tai	C	C,D,E,F,G,H	2	2	163	15	9.202453988	12	80	0	0
Hnf4	C	A,B,D,E,F	2	9	190	34	17.89473684	20	58.82352941	3	15
esg	C	A	2	1	525	92	17.52380952	50	54.34782609	0	0
Twi	C	A,B,C	2	0	255	67	26.2745098	40	59.70149254	2	5
Mef2	C	H	2	0	248	27	10.88709677	26	96.2962963	1	3.846153846
crc	C	A,B,E,F	2	2	225	41	18.22222222	31	75.6097561	1	3.225806452
Mondo	C	A,B,E,F,G,H,I,J,K,L,M	2	10	225	62	27.55555556	25	40.32258065	5	20
dpn	C	A	2	11	260	59	22.69230769	31	52.54237288	12	38.70967742
srp	C	A,B,D,E,F,H	2	9	155	21	13.5483871	13	61.9047619	0	0
esg	N	A	2	4	360	60	16.66666667	26	43.33333333	2	7.692307692
EcR	N	C	2	1	258	49	18.99224806	15	30.6122449	1	6.666666667
Twi	N	A,B,C	2	31	279	63	22.58064516	37	58.73015873	1	2.702702703
Mef2	N	A,B,C,D,F,G,H,I,J,K,L	2	37	290	77	26.55172414	33	42.85714286	1	3.03030303
en	C	A,B	2	1	234	10	4.273504274	6	60	0	0
dve	C	A,B	2	0	267	26	9.737827715	11	42.30769231	2	18.18181818
rib	C	A,B	2	0	351	44	12.53561254	22	50	0	0
rib	C	C	2	2	134	22	16.41791045	18	81.81818182	3	16.66666667
rib	N	A,B,C	2	0	175	33	18.85714286	17	51.51515152	5	29.41176471
