## Supplementary File S2 for "ExTaSy: A swappable CRISPR platform for endogenous tagging in *Drosophila melanogaster*"

genotype	cross	N_screened	N_DsR-	ratio
EcR_N_1	1	110	0	0
EcR_N_1	2	141	1	0.709219858
EcR_N_1	3	126	0	0
EcR_N_1	4	56	0	0
EcR_N_1	5	87	0	0
EcR_N_1	6	122	0	0
EcR_N_1	7	107	0	0
EcR_N_1	8	38	0	0
EcR_N_1	9	89	0	0
EcR_N_1	10	75	0	0
EcR_N_1	11	228	1	0.438596491
EcR_N_1	12	104	0	0
EcR_N_2	1	64	0	0
EcR_N_2	2	168	2	1.19047619
EcR_N_2	3	89	0	0
EcR_N_2	4	146	0	0
EcR_N_2	5	118	0	0
EcR_N_2	6	9	0	0
EcR_N_2	7	90	0	0
EcR_N_2	8	146	0	0
EcR_N_2	10	103	2	1.941747573
EcR_N_3	1	80	5	6.25
EcR_N_3	2	111	10	9.009009009
EcR_N_3	3	65	1	1.538461538
svp_N_1	1	72	0	0
svp_N_1	2	73	2	2.739726027
svp_N_1	3	53	1	1.886792453
svp_N_1	4	66	5	7.575757576
svp_N_1	5	98	3	3.06122449
svp_N_1	6	75	1	1.333333333
svp_N_1	7	38	0	0
svp_N_2	2	113	4	3.539823009
svp_N_2	3	43	0	0
svp_N_2	4	100	3	3
Mef2_N	1	37	0	0
Mef2_N	2	2	0	0
Mef2_N	3	28	0	0
Mef2_N	4	30	0	0
Mef2_N	5	38	0	0
Mef2_N	6	11	2	18.18181818
Mef2_C	1	21	0	0
Mef2_C	2	34	0	0
Mef2_C	3	6	0	0
Mef2_C	4	70	1	1.428571429
Mef2_C	5	26	1	3.846153846
Mef2_C	6	38	0	0
Mef2_C	7	47	0	0
Mef2_C	8	40	0	0
Mef2_C	9	47	0	0
Mef2_C	10	39	0	0
Mef2_C	11	25	0	0
sd_N_1	1	5	1	20
sd_N_1	2	10	0	0
sd_N_1	3	4	0	0
sd_N_1	4	5	0	0
sd_N_1	5	19	0	0
sd_N_1	6	6	0	0
sd_N_1	7	11	1	9.090909091
sd_N_1	8	10	0	0
sd_N_1	9	4	1	25
sd_N_1	10	16	1	6.25
sd_N_1	11	6	0	0
sd_N_1	12	14	1	7.142857143
sd_N_2	1	26	1	3.846153846
sd_N_2	2	24	0	0
sd_N_2	3	23	1	4.347826087
sd_N_2	4	16	2	12.5
sd_N_2	5	21	0	0
sd_N_2	6	18	1	5.555555556
sd_N_2	7	15	0	0
sd_N_2	8	21	1	4.761904762
sd_N_2	9	17	1	5.882352941
sd_N_2	10	21	0	0
sd_N_2	11	24	1	4.166666667
sd_N_2	12	13	0	0
sd_N_2	13	16	0	0
sd_N_2	14	16	0	0
sd_N_2	15	9	0	0
