## Supplementary File S3 for "ExTaSy: A swappable CRISPR platform for endogenous tagging in *Drosophila melanogaster*"

genotype	cross	N_screened	N_w+_DsR-	ratio
gce	1	153	0	0
gce	2	74	0	0
gce	5	192	0	0
gce	6	218	0	0
gce	8	218	1	0.458715596
gce	9	117	0	0
gce	10	213	0	0
gce	11	210	0	0
gce	12	33	0	0
gce	13	119	0	0
gce	14	131	0	0
gce	15	115	0	0
gce	16	116	4	3.448275862
gce	17	103	0	0
gce	18	145	0	0
gce	19	172	0	0
gce	20	211	0	0
gce	22	167	0	0
gce	23	105	0	0
EcR	1	151	16	10.59602649
EcR	2	139	0	0
EcR	3	75	0	0
EcR	4	55	0	0
EcR	5	124	0	0
EcR	6	127	21	16.53543307
EcR	7	13	0	0
EcR	8	158	4	2.53164557
EcR	9	72	3	4.166666667
EcR	10	66	0	0
EcR	11	80	0	0
EcR	12	87	0	0
EcR	13	97	0	0
EcR	14	116	0	0
EcR	15	143	0	0
EcR	16	121	0	0
EcR	17	148	0	0
EcR	18	123	0	0
Ubx_N	1.2	195	0	0
Ubx_N	1.3	84	0	0
Ubx_N	1.8	111	0	0
Ubx_N	1.9	141	1	0.709219858
Ubx_N	2.1	119	0	0
Ubx_N	2.1	88	0	0
Ubx_N	2.11	118	0	0
Ubx_N	2.12	60	0	0
Ubx_N	2.13	136	0	0
Ubx_N	2.14	126	0	0
Ubx_N	2.2	84	0	0
Ubx_N	2.4	102	0	0
Ubx_N	2.5	96	0	0
Ubx_N	2.6	102	0	0
Ubx_N	2.7	86	3	3.488372093
Ubx_N	2.8	143	5	3.496503497
Ubx_N	3.1	89	0	0
Ubx_N	3.13	165	0	0
Ubx_N	3.2	136	0	0
Ubx_N	3.3	122	1	0.819672131
Ubx_N	3.4	200	0	0
Ubx_N	3.5	70	2	2.857142857
Ubx_N	3.6	146	0	0
Ubx_N	3.9	100	1	1
Ubx_N	4.1	82	0	0
Ubx_N	4.1	115	0	0
Ubx_N	4.13	90	0	0
Ubx_N	4.16	106	0	0
Ubx_N	4.19	8	0	0
Ubx_N	4.2	56	0	0
Ubx_N	4.21	18	0	0
Ubx_N	4.3	57	0	0
Ubx_N	4.4	61	4	6.557377049
Ubx_N	4.6	69	0	0
Ubx_N	4.9	30	0	0
Ubx_N	5.1	184	0	0
Ubx_N	5.3	128	0	0
Ubx_N	5.4	76	12	15.78947368
Ubx_N	5.5	94	0	0
Ubx_N	7.1	120	0	0
Ubx_N	7.2	80	0	0
Ubx_N	8.1	76	0	0
Ubx_N	8.2	113	0	0
Ubx_N	8.3	125	0	0
Ubx_N	8.4	21	0	0
Ubx_N	8.6	109	0	0
Ubx_N	9.1	178	0	0
Ubx_N	9.2	106	0	0
Ubx_N	9.3	161	0	0
Ubx_N	10.1	155	0	0
Ubx_N	10.2	104	0	0
Ubx_N	10.3	141	0	0
Ubx_N	11.1	167	0	0
Ubx_N	11.2	137	0	0
Ubx_N	11.3	72	0	0
Ubx_N	11.4	81	2	2.469135802
Ubx_N	12.1	59	0	0
Ubx_N	12.1	159	0	0
Ubx_N	12.3	24	6	25
Ubx_N	14.1	145	0	0
Ubx_N	14.2	69	0	0
Ubx_N	15.2	48	0	0
Ubx_N	15.5	153	0	0
Ubx_N	16.2	67	0	0
Ubx_C	2.1	95	0	0
Ubx_C	9.2	22	0	0
Ubx_C	11.1	39	3	7.692307692
Ubx_C	12.1	39	0	0
